# De Novo Pyrimidine Synthesis is a Targetable Vulnerability in IDH Mutant Glioma

**DOI:** 10.1101/2021.11.30.470443

**Authors:** Diana D. Shi, Milan R. Savani, Michael M. Levitt, Adam C. Wang, Jennifer E. Endress, Cylaina E. Bird, Joseph Buehler, Sylwia A. Stopka, Michael S. Regan, Yu-Fen Lin, Wenhua Gao, Januka Khanal, Min Xu, Bofu Huang, Rebecca B. Jennings, Dennis M. Bonal, Misty S. Martin-Sandoval, Tammie Dang, Lauren C. Gattie, Sungwoo Lee, John M. Asara, Harley I. Kornblum, Tak W. Mak, Ryan E. Looper, Quang-De Nguyen, Sabina Signoretti, Stefan Gradl, Andreas Sutter, Michael Jeffers, Andreas Janzer, Mark A. Lehrman, Lauren G. Zacharias, Thomas P. Mathews, Timothy E. Richardson, Daniel P. Cahill, Ralph J. DeBerardinis, Keith L. Ligon, Peter Ly, Nathalie Y. R. Agar, Kalil G. Abdullah, Isaac S. Harris, William G. Kaelin, Samuel K. McBrayer

## Abstract

Mutations affecting isocitrate dehydrogenase (IDH) enzymes are prevalent in glioma, leukemia, and other cancers. Although mutant IDH inhibitors are effective against leukemia, they appear less active in aggressive glioma, underscoring the need for alternative treatment strategies. Through a chemical synthetic lethality screen, we discovered that IDH1 mutant glioma cells are hypersensitive to drugs targeting enzymes in the de novo pyrimidine nucleotide synthesis pathway, including dihydroorotate dehydrogenase (DHODH). We developed a genetically engineered mouse model of mutant IDH1-driven astrocytoma and used it and multiple patient-derived models to show that the brain-penetrant DHODH inhibitor BAY 2402234 displays monotherapy efficacy against IDH mutant gliomas. Mechanistically, this vulnerability selectively applies to de novo pyrimidine, but not purine, synthesis because glioma cells engage disparate programs to produce these nucleotide species and because *IDH* oncogenes increase DNA damage upon nucleotide pool imbalance. Our work outlines a tumor-selective, biomarker-guided therapeutic strategy that is poised for clinical translation.
