## Supplemental Table 1 for "De Novo Pyrimidine Synthesis is a Targetable Vulnerability in IDH Mutant Glioma"

### Sheet: Sheet1
Table S1. Results of Combined Metabolic Inhibitor Library and Anticancer Drug Library Screen.
Compound	%AUCDiff (EV vs R132H)	Rank
Nucleotide_Metabolism_Uridine_Pyrazofurin	52.0602	1
Mitochondria_ATP_synthase_Oligomycin_A	42.882	2
Lipid_IRE1_Toyocamycin	33.3333	3
Lipid_PPAR_Rosiglitazone	30.2509	4
DNADamage_DNARNASynthesis_Clofarabine	29.3428	5
Mitochondria_Complex_I_Rotenone	27.8934	6
Nucleotide_Metabolism_DHODH_Brequinar	27.5084	7
NAD_Metabolism_NAMPT_STF_31	26.0495	8
EndocrinHormone_GlucocorticoidRecept_Triamcinolone_Acetonide	25.8165	9
Metabolite_transport_MCT1_AR_C155858	25.0585	10
Immunology_GlucocorticoidRecept_Dexamethasone	20.7684	11
PI3KAktmTOR_PDK1_GSK2334470	20.4103	12
Redox_homeostasis_Unknown_PEITC	18.7686	13
CellCycle_PLK_BI6727	18.7177	14
Nucleotide_Metabolism_Uridine_6_Azauridine	18.5457	15
Autophagy_ER_stress_Glycosylation_Tunicamycin	18.4987	16
Hormone_PDE_Dipyridamole	17.8236	17
Lipid_SphK_N_N_Dimethylsphingosine	17.6364	18
Lipid_FAS_Triclosan	17.3099	19
Mitochondria_Complex_II_3_Nitropropionic_acid	17.0481	20
Mitochondria_Uncoupler_Rottlerin	17.018	21
Glycolysis_PK_NCGC00188636	16.809	22
Metabolite_transport_XCT_Sulfasalazine	16.0943	23
ProteinTyrosineKinase_EGFR_OSI420	15.9108	24
Hormone_AR_Pyrvinium_pamoate	15.748	25
Nucleotide_Metabolism_DHFR_Pyrimethamine	15.3862	26
DNADamage_DNARNASynthesis_Hydroxyurea	15.2295	27
Redox_homeostasis_Unknown_Sulforaphane	15.213	28
Detooxification_CYP3A4_Ketoconazole	14.8783	29
Immunology_GlucocorticoidRecept_Dexamethasone_acetate	14.6056	30
Epigenetics_HDAC_Santacruzamate_A	14.4089	31
Lipid_SCD1_PluriSln_1	14.1474	32
Epigenetics_HDAC_AR42	14.0379	33
Redox_homeostasis_NOX_VAS2870	13.9568	34
Mitochondria_PARP_Olaparib	13.934	35
Cytoskeleton_MicrotubuleAssociated_INH6	13.854	36
Lipid_ACLY_SB_204990	13.4349	37
Lipid_HMGCR_Rosuvastatin	13.3598	38
Lipid_ACAT_Avasimibe	13.2889	39
Hypoxia_CAIX_U_104	13.0829	40
Mutant_IDH_IDH1_R132H_ML309	12.749	41
PI3KAktmTOR_PI3K_BKM120	12.5102	42
Nucleotide_Metabolism_Purine_Fludarabine	12.2966	43
Glucose_Metabolism_Mannosidase_TC_G_1005	12.0998	44
Immunology_Unknown_Cyclosporin_A	12.0139	45
Nucleotide_Metabolism_TYMS_5_Fluorouracil	11.8718	46
Glycolysis_PKM2_TEPP_46	11.854	47
Mutant_IDH_IDH2_R140Q_AGI_6780	11.7647	48
Mitochondria_Complex_I_Metformin	11.6864	49
Glycolysis_HK_Bromopyruvic_acid	11.5485	50
CellCycle_CDK_Flavopiridol	11.2761	51
DNADamage_DNARNASynthesis_Busulfan	11.0024	52
Ubiquitin_E3Ligase_TNFalpha_Thalidomide	10.8868	53
Positive_Control_DNA_synthesis_Vincristine_sulfate	10.5437	54
Mitochondria_Uncoupler_2_4_Dinitrophenol	10.5008	55
Ubiquitin_Mdm2_YH239EE	10.0557	56
ProteinTyrosineKinase_cMet_SU11274	9.83607	57
Mitochondria_BCL_2_XL_ABT_263	9.7911	58
Others_VDA_DMXAA	9.78899	59
EndocrinHormone_GlucocorticoidRecept_Hydrocortisone	9.72194	60
DNADamage_Topoisomerase_Irinotecan_HCl_Trihydrate	9.68791	61
ProteinTyrosineKinase_PDGFR_cKit_Masitinib	9.65233	62
ProteinTyrosineKinase_PDGFR_Crenolanib	9.5852	63
EndocrinHormone_Aromatase_Letrozole	9.51883	64
MAPK_Raf_SB590885	9.37571	65
Nucleotide_Metabolism_TYMS_Raltitrexed	9.32803	66
Others_EPAC_ESI09	9.23628	67
Redox_homeostasis_GSTp1_Telintra	9.23139	68
JAKSTAT_Pim_SGI1776_free_base	9.11145	69
Nucleotide_Metabolism_Purine_Febuxostat	9.05233	70
EndocrinHormone_AndrogenReceptor_Flutamide	9.03729	71
ProteinTyrosineKinase_VEGFR_FGFR_Brivanib	9.01342	72
Others_Gammasecretase_DAPT	9.01015	73
Redox_homeostasis_GGT_Acivicin	8.97263	74
Lipid_OSC_Ro_48_8071	8.82562	75
Wnt_Hedgehog_Vismodegib	8.40091	76
MAPK_MEK_Refametinib	8.38802	77
CellCycle_PLK_Ro3280	8.37838	78
Ubiquitin_Hdm2_JNJ_26854165	8.32919	79
Epigenetics_Unknown_Quercetin	8.27402	80
Hormone_RAR_Tretinoin	8.13253	81
ProteinTyrosineKinase_FLT3_PDGFR_cKit_Tandutinib	8.11542	82
ProteinTyrosineKinase_EGFR_Gefitinib	8.02804	83
MAPK_MEK_GSK1120212	7.83582	84
ProteinTyrosineKinase_BcrAbl_PD173955	7.7187	85
JAKSTAT_JAK_Tofacitinib	7.6683	86
DNADamage_PARP_Iniparib	7.66079	87
Epigenetics_HDAC_Tubacin	7.62024	88
ProteinTyrosineKinase_Syk_R406	7.33138	89
Lipid_Lipases_Orlistat	7.27103	90
Lipid_FAS_GSK_2194069	7.25668	91
ProteinTyrosineKinase_cRET_VEGFR_Regorafenib	7.18294	92
Proteotoxic_HSP90_CH5138303	7.13436	93
DNADamage_DNARNASynthesis_Nelarabine	6.96864	94
Nucleotide_Metabolism_Purine_Ribavirin	6.95372	95
Redox_homeostasis_TXN_PX_12	6.85431	96
ProteinTyrosineKinase_PDGFR_cKit_VEGFR_Motesanib_Diphosphate	6.81237	97
MAPK_Raf_GDC0879	6.77541	98
Lipid_HMGCR_Pravastatin	6.75762	99
Detoxification_ADH1_Fomepizole	6.65073	100
Ubiquitin_DUB_WP1130	6.55347	101
PI3KAktmTOR_mTOR_PI3K_GSK2126458	6.41804	102
Hormone_Cortisol_Metyrapone	6.38538	103
EndocrinHormone_EstroprogestRecept_Mifepristone	6.30413	104
Lipid_ALOX5_Zileuton	6.25	105
DNADamage_Topoisomerase_Daunorubicin_HCl	6.07858	106
Others_DprE1_BTZ043_racemate	6.00493	107
Others_Rho_KRas_G12C_inhibitor_9	5.98901	108
Nucleotide_Metabolism_IMP_Mycophenolic_Acid	5.95274	109
ProteinTyrosineKinase_VEGFR_FGFR_PD173074	5.77413	110
Redox_homeostasis_Unknown_NPP	5.76653	111
EndocrinHormone_EstroprogestRecept_Evista	5.71824	112
DNADamage_DNARNASynthesis_Altretamine	5.70295	113
JAKSTAT_Pim_AZD1208	5.68942	114
Hormone_COMT_Tolcapone	5.61064	115
Redox_homeostasis_Unknown_Artemisinin	5.58087	116
Glucose_Metabolism_Mannosidase_Kifunensine	5.57886	117
DNADamage_DNARNASynthesis_Fludarabine_Phosphate	5.55556	118
ProteinTyrosineKinase_Tie2_Tie2_kinase_inhibitor	5.5406	119
Detooxification_CYP2C9_Apigenin	5.51273	120
Lipid_Inositol_Valproic_acid	5.5003	121
DNADamage_Topoisomerase_Irinotecan	5.47493	122
Others_TNFalpha_Lenalidomide	5.3265	123
CellCycle_CDK_PD_0332991	5.27439	124
CellCycle_PLK_Rigosertib	5.23537	125
CellCycle_CDK_Roscovitine	5.1709	126
Lipid_ALDH_Disulfiram	5.15387	127
DNADamage_DNARNASynthesis_Gemcitabine	5.04891	128
Apoptosis_Bcl2_Sabutoclax	5.04686	129
JAKSTAT_STAT_HO3867	5.03755	130
Hormone_Histamine_Meclizine	4.96583	131
CellCycle_APC_TAME	4.9423	132
ProteinTyrosineKinase_cKit_VEGFR_Vatalanib_2HCl	4.92544	133
Autophagy_ER_stress_PERK_GSK2656157	4.89408	134
ProteinTyrosineKinase_EGFR_CNX2006	4.88947	135
Lipid_DGAT1_A922500	4.81465	136
Apoptosis_IAP_BV6	4.80909	137
CellCycle_Chk_AZD7762	4.80447	138
Detooxification_CYP11B1_Mitotane	4.77359	139
Redox_homeostasis_TXNRD_Auranofin	4.73742	140
MAPK_MEK_AZD6244	4.73025	141
Redox_homeostasis_NO_PABA_NO	4.66398	142
Redox_homeostasis_Unknown_Streptozocin	4.61576	143
Glycolysis_LDH_Gossypol	4.56245	144
Cytoskeleton_MicrotubuleAssociated_INH1	4.54839	145
ProteinTyrosineKinase_VEGFR_cMet_BMS_794833	4.5404	146
CellCycle_AuroraKinase_Danusertib	4.49978	147
Lipid_IRE1_4mu8C	4.35377	148
EndocrinHormone_Aromatase_Formestane	4.30699	149
Metabolism_PDE_Anagrelide_HCl	4.27773	150
Lipid_6_desaturase_SC_26196	4.22444	151
Glucose_Metabolism_Glucosidase_Miglustat	4.19078	152
Glycolysis_PFKFB3_3PO	4.18719	153
Autophagy_ER_stress_p97_ATPase_ML_240	4.10229	154
Amino_Acid_ODC_Eflornithine	4.0465	155
ProteinTyrosineKinase_IGF1R_BMS536924	3.90413	156
Metabolism_XDH_Febuxostat	3.87467	157
Mitochondria_BCL_2_XL_ABT_737	3.82017	158
Lipid_CETP_Torcetrapib	3.78015	159
Ubiquitin_Mdm2_Nutlin3a	3.77224	160
Others_Urotoxic_Mesna	3.73984	161
Lipid_SREBP_Fatostatin_A	3.66929	162
Metabolism_DNARNASynthesis_Gossypol	3.51187	163
Epigenetics_Sirtuin_Sirtinol	3.48763	164
ProteinTyrosineKinase_FAK_PF_573228	3.48294	165
Glutaminolysis_GDH_EGCG	3.40577	166
Cytoskeleton_Kinesin_GSK923295	3.38892	167
Mitochondria_Protein_synthesis_Linezolid	3.33863	168
Nucleotide_Metabolism_DHODH_Lapachol	3.28324	169
Metabolism_DHFR_Abitrexate	3.27084	170
EndocrinHormone_AndrogenReceptor_Ostarine	3.26449	171
Redox_homeostasis_NOX1_ML_171	3.25126	172
Glucose_Metabolism_Mannosidase_Swainsonine	3.22844	173
Metabolism_RetinoidReceptor_Isotretinoin	3.16753	174
ProteinTyrosineKinase_EGFR_WZ4002	3.1345	175
JAKSTAT_STAT_SH454	3.12843	176
Redox_homeostasis_SOD1_LCS_1	3.07225	177
Metabolism_PPAR_Pioglitazone	3.00847	178
Apoptosis_Survivin_YM155	2.9949	179
Mitochondria_Uncoupler_FCCP	2.94358	180
DNADamage_DNARNASynthesis_Capecitabine	2.94246	181
EndocrinHormone_GlucocorticoidRecept_Prednisone	2.91638	182
Lipid_SQLE_Terbinafine_HCl	2.86344	183
ProteinTyrosineKinase_EGFR_AZD9291	2.7278	184
PI3KAktmTOR_PI3K_LY294002	2.70088	185
Mitochondria_PBR_PK_11195	2.68805	186
TGFbetaSmad_PKC_Sotrastaurin	2.63408	187
Redox_homeostasis_Unknown_2_Methoxyestradiol	2.60841	188
EndocrinHormone_EstroprogestRecept_Medroxyprogesterone_acetate	2.46759	189
Nucleotide_Metabolism_Purine_Pentostatin	2.4099	190
ProteinTyrosineKinase_CSF1R_VEGFR_PDGFR_Linifanib	2.35525	191
JAKSTAT_JAK_Ruxolitinib	2.35242	192
Hormone_S1PR1_Fingolimod	2.30947	193
Autophagy_ER_stress_SERCA_Thapsigargin	2.26221	194
Wnt_Wntbetacatenin_WIKI4	2.21209	195
Proteotoxic_HSP90_BIIB021	2.07597	196
Metabolism_PPAR_Rosiglitazone	2.0551	197
CellCycle_CDK_AT7519	1.98915	198
Ubiquitin_Mdm2_Nutlin3	1.94107	199
Autophagy_ER_stress_p97_ATPase_Xanthohumol	1.91128	200
DNADamage_DNARNASynthesis_Temozolomide	1.78931	201
Metabolite_transport_MCT1_CHC	1.74808	202
Hormone_GABA_receptor_Hispidulin	1.74173	203
Lipid_MAGL_JZL184	1.71751	204
Redox_homeostasis_GST_Artesunate	1.70521	205
CellCycle_Wee1_MK1775	1.68196	206
Hormone_NET_DAT_Nomifensine	1.53265	207
CellCycle_PLK_NMSP937	1.42779	208
Redox_homeostasis_Unknown_Plumbagin	1.39969	209
Proteotoxic_Proteasome_MLN2238	1.34596	210
Others_CaseinKinase_CX4945	1.34262	211
Hormone_RAR_Isotretinoin	1.31579	212
PI3KAktmTOR_PI3K_CAL101	1.28655	213
ProteinTyrosineKinase_ALK_cMet_Crizotinib	1.26174	214
PI3KAktmTOR_mTOR_PI3K_Palomid_529	1.12994	215
PI3KAktmTOR_mTOR_Temsirolimus	1.07368	216
Mitochondria_Peptide_deformylase_Actinonin	1.03093	217
Mitochondria_mtDNA_Ethidium_Bromide	1.02291	218
Detooxification_CYP3A4_PF_4981517	0.960439	219
CellCycle_AuroraKinase_VX680	0.915663	220
PI3KAktmTOR_PI3K_GDC0941	0.904159	221
Epigenetics_Sirtuin_EX_527	0.896346	222
PI3KAktmTOR_PI3K_XL147	0.872874	223
EndocrinHormone_EstroprogestRecept_Estradiol	0.829258	224
Redox_homeostasis_Unknown_AEM1	0.709388	225
TGFbetaSmad_PKC_GF109203X	0.688073	226
Redox_homeostasis_GSTp1_Piperlongumine	0.652782	227
TGFbetaSmad_TGFbetaSmad_LY2157299	0.581666	228
Autophagy_ER_stress_HSP90_17_AAG	0.519211	229
DNADamage_DNARNASynthesis_Cyclophosphamide_monohydrate	0.51899	230
Nucleotide_Metabolism_DHODH_Teriflunomide	0.46729	231
Others_COX_Celecoxib	0.41446	232
Others_MMP_SB3CT	0.339597	233
Lipid_IRE1_STF_083010	0.316957	234
PI3KAktmTOR_SGK_GSK650394	0.297941	235
Glucose_Metabolism_Glucosidase_Miglitol	0.274035	236
Redox_homeostasis_NQO1_beta_Lapachone	0.229066	237
PI3KAktmTOR_PI3K_3Methyladenine	0.186393	238
DNADamage_PARP_Olaparib	0.131096	239
ProteinTyrosineKinase_VEGFR_Vandetanib	0.101112	240
Redox_homeostasis_NOX2_AEBSF	0.091638	241
Others_Gammasecretase_RO4929097	-0.0665927	242
ProteinTyrosineKinase_FLT3_Quizartinib	-0.116077	243
Detoxification_AKR1B1_Alrestatin	-0.133929	244
Detoxification_CYP19A1_Anastrozole	-0.142079	245
JAKSTAT_JAK_SRuxolitinib	-0.238209	246
EndocrinHormone_Aromatase_Exemestane	-0.281756	247
MAPK_Raf_Vemurafenib	-0.297824	248
EndocrinHormone_EstroprogestRecept_Tamoxifen_Citrate	-0.322501	249
Epigenetics_Sirtuin_SRT1720	-0.393604	250
ProteinTyrosineKinase_FLT3_PDGFR_cKit_Amuvatinib	-0.394672	251
Immunology_5lipoxygenase_Zileuton	-0.485549	252
Redox_homeostasis_Unknown_Menadione	-0.530786	253
Metabolism_HMGCoAReductase_Fluvastatin_sodium	-0.581984	254
Autophagy_ER_stress_Lysosomes_Mefloquine	-0.591856	255
ProteinTyrosineKinase_cKit_BcrAbl_PDGFR_Imatinib_Mesylate	-0.591862	256
DNADamage_DNARNASynthesis_Chloroambucil	-0.615309	257
Apoptosis_Bcl2_ABT263	-0.655071	258
Nucleotide_Metabolism_GART_Lometrexol	-0.665399	259
ProteinTyrosineKinase_EGFR_HER2_Lapatinib	-0.789975	260
Glycolysis_HK_Jasmonate	-0.79602	261
Proteotoxic_HSP90_PUH71	-0.804063	262
ProteinTyrosineKinase_cMet_BMS_777607	-0.877853	263
Metabolite_transport_Serotonin_Venlafaxine	-0.928936	264
Nucleotide_Metabolism_Cytidine_Cyclopentenyl_cytosine	-0.94583	265
Metabolite_transport_Sodium_channel_CGP_37157	-0.977343	266
Metabolite_transport_Sodium_channel_Ranolazine	-1.00218	267
Ubiquitin_Mdm2_Nutlin3b	-1.05315	268
ProteinTyrosineKinase_FAK_PF562271	-1.06411	269
JAKSTAT_Pim_CX6258_HCl	-1.2065	270
Mutant_IDH_IDH1_R132H_AGI_5198	-1.33066	271
Metabolite_transport_Unknown_Chlorogenic_acid	-1.38588	272
Glucose_Metabolism_Glucosidase_1_Deoxynojirimycin	-1.4051	273
Epigenetics_HDAC_TMP269	-1.40811	274
Redox_homeostasis_NQO1_Dicoumarol	-1.42487	275
Amino_Acid_OAT_L_Canaline	-1.52688	276
Others_CYP17_Itraconazole	-1.52973	277
ProteinTyrosineKinase_VEGFR_PDGFR_cKit_Telatinib	-1.61333	278
Nucleotide_Metabolism_Purine_Cladribine	-1.77563	279
DNADamage_DNARNASynthesis_Cladribine	-1.86404	280
Nucleotide_Metabolism_IMP_Mizoribine	-1.96609	281
CellCycle_AuroraKinase_Barasertib	-2.01005	282
Redox_homeostasis_Unknown_Erastin	-2.06746	283
Mitochondria_Complex_I_Phenformin	-2.12177	284
Epigenetics_DNMT_Azacitidine	-2.18694	285
Cytoskeleton_Kinesin_AZ_3146	-2.21118	286
Lipid_FAS_C_75	-2.23423	287
MAPK_p38MAPK_PH797804	-2.24433	288
Epigenetics_HDAC_EGFR_HER2_CUDC101	-2.28464	289
PI3KAktmTOR_mTOR_Torin_2	-2.38359	290
Metabolism_XDH_Allopurinol_Sodium	-2.52572	291
ProteinTyrosineKinase_VEGFR_Cabozantinib_malate	-2.54191	292
ProteinTyrosineKinase_PDGFR_Imatinib	-2.56095	293
Cytoskeleton_MicrotubuleAssociated_2Methoxyestradiol	-2.63158	294
Amino_Acid_HPPD_Nitisinone	-2.6883	295
Metabolism_IDO_INCB024360	-2.75067	296
Apoptosis_Caspase_ZVADFMK	-2.78848	297
Lipid_PPARa_Oleylethanolamide	-2.86694	298
Mitochondria_Complex_III_Antimycin_A	-2.86738	299
Mitochondria_Complex_IV_Sodium_Azide	-2.94048	300
JAKSTAT_JAK_TG101348	-3.08341	301
JAKSTAT_JAK_NVPBSK805_2HCl	-3.12581	302
TGFbetaSmad_TGFbetaSmad_SB_525334	-3.21858	303
Metabolism_Cholesterol_Ezetimibe	-3.23227	304
Immunology_DNARNASynthesis_Mycophenolic	-3.30882	305
PI3KAktmTOR_mTOR_WYE354	-3.41133	306
JAKSTAT_JAK_Cyt387	-3.44828	307
PI3KAktmTOR_mTOR_PI3K_PI103	-3.58272	308
Detooxification_CYP17A1_TAK_700	-3.61241	309
ProteinTyrosineKinase_BcrAbl_DCC2036	-3.61822	310
ProteinTyrosineKinase_PDGFR_cKit_VEGFR_Pazopanib	-3.62069	311
Glutaminolysis_GLS_BPTES	-3.64532	312
DNADamage_DNARNASynthesis_Ftorafur	-3.68242	313
Lipid_DGAT1_PF_04620110	-3.68593	314
Others_MME_Phosphoramidon_Disodium_Salt	-3.7663	315
Immunology_Rho_Azathioprine	-3.87854	316
Metabolite_transport_Insulin_Pioglitazone	-3.99533	317
Epigenetics_DNMT_RG108	-4.0046	318
TGFbetaSmad_TGFbetaSmad_SB_431542	-4.03047	319
Nucleotide_Metabolism_Cytidine_Gemcitabine	-4.04598	320
Metabolite_transport_SGLT1_Canagliflozin	-4.05107	321
Metabolism_AMPK_A769662	-4.12684	322
PI3KAktmTOR_PI3K_HS173	-4.15631	323
Amino_Acid_Aminopeptidase_CHR_2797	-4.17386	324
Proteotoxic_PERK_GSK2606414	-4.21719	325
Glycolysis_HK_2_DG	-4.2367	326
Epigenetics_HDAC_Mocetinostat	-4.3964	327
Redox_homeostasis_Unknown_Elesclomol	-4.44136	328
Others_Gammasecretase_YO01027	-4.71526	329
Ubiquitin_DUB_ML323	-4.72754	330
ProteinTyrosineKinase_EGFR_mTOR_Chrysophanic_acid	-4.76676	331
Cytoskeleton_MicrotubuleAssociated_CW069	-4.79001	332
Others_TNFalpha_Pomalidomide	-4.79869	333
Others_LiverXReceptor_GW3965_HCl	-5	334
Metabolism_HK_Lonidamine	-5.0855	335
Apoptosis_Caspase_PAC1	-5.21715	336
PI3KAktmTOR_mTOR_Ku0063794	-5.2381	337
Others_VitaminD_Doxercalciferol	-5.23845	338
Redox_homeostasis_GGT_Dimesna	-5.32364	339
JAKSTAT_JAK_CEP33779	-5.33487	340
PI3KAktmTOR_mTOR_INK_128	-5.33824	341
Nucleotide_Metabolism_DHFR_Methotrexate	-5.34077	342
Hormone_RAR_CD_437	-5.52403	343
Metabolite_transport_SGLT1_2_Dapagliflozin	-5.61321	344
Metabolism_Unknown_Phloretin	-5.67816	345
Hormone_COX1_2_Aspirin	-5.72573	346
Epigenetics_HDAC_Belinostat	-5.78543	347
MAPK_MEK_PD0325901	-5.79987	348
Wnt_Wntbetacatenin_XAV939	-5.85838	349
Others_PTEN_SF1670	-5.91133	350
ProteinTyrosineKinase_Src_Bosutinib	-5.98456	351
Others_CCR_Maraviroc	-6.0227	352
CellCycle_PLK_GSK461364	-6.03127	353
PI3KAktmTOR_GSK3_SB_216763	-6.07075	354
Cytoskeleton_Kinesin_ARQ_621	-6.0844	355
PI3KAktmTOR_PI3K_CH5132799	-6.22396	356
PI3KAktmTOR_mTOR_PI3K_XL765	-6.33326	357
ProteinTyrosineKinase_EGFR_Dacomitinib	-6.35786	358
Others_RetinoidReceptor_Bexarotene	-6.37277	359
DNADamage_PARP_AG14361	-6.42202	360
CellCycle_CDK_LDC000067	-6.46563	361
Proteotoxic_HSP90_Ganetespib	-6.48038	362
DNADamage_DNARNASynthesis_Carmofur	-6.57479	363
Redox_homeostasis_Unknown_BRD56491	-6.62188	364
Epigenetics_HDAC_Vorinostat	-6.70898	365
Metabolite_transport_THTR2_Fedratinib	-6.78842	366
CellCycle_CDK_JNJ7706621	-6.7893	367
ProteinTyrosineKinase_BcrAbl_Src_cKit_Dasatinib	-6.81211	368
ProteinTyrosineKinase_BTK_PCI32765_	-6.81928	369
Others_EndothelinReceptor_Zibotentan	-6.97834	370
PI3KAktmTOR_I_BIKK_BX795	-7.05462	371
ProteinTyrosineKinase_cMet_JNJ38877605	-7.18137	372
JAKSTAT_JAK_AZD1480	-7.19041	373
ProteinTyrosineKinase_EGFR_Erlotinib_HCl	-7.20251	374
Hormone_RAR_Fenretinide	-7.33122	375
Nucleotide_Metabolism_RNR_Hydroxyurea	-7.39504	376
Others_FXR_GW4064	-7.54478	377
EndocrinHormone_EstroprogestRecept_Megestrol_Acetate	-7.55674	378
Others_I_BIKK_BAY_117082	-7.59144	379
Others_Gammasecretase_MK0752	-7.60309	380
Cytoskeleton_MicrotubuleAssociated_CYT997	-7.60656	381
Lipid_CES_WWL_113	-7.81665	382
DNADamage_DNARNASynthesis_Fludarabine	-7.86795	383
DNADamage_PARP_ABT888	-7.87208	384
Others_I_BIKK_TPCA1	-7.89391	385
Others_PDE_Deltarasin	-7.91781	386
MAPK_p38MAPK_BIRB_796	-7.93315	387
Hormone_DHT_Finasteride	-7.95107	388
Others_Rho_6H05	-8.13045	389
DNADamage_DNARNASynthesis_Raltitrexed	-8.17805	390
EndocrinHormone_EstroprogestRecept_Toremifene_Citrate	-8.19631	391
AMPK_AMP_AICAR	-8.26186	392
Mitochondria_TCA_cycle_Methylmalonate	-8.39839	393
DNADamage_DNARNASynthesis_Dacarbazine	-8.40271	394
Mitochondria_PDK_DCA	-8.45962	395
DNADamage_Topoisomerase_Teniposide	-8.46963	396
Others_MALT1_MI2	-8.50667	397
Others_EPAC_HJC0350	-8.64166	398
Epigenetics_HistoneDemethylase_IOX1	-8.66342	399
Metabolism_GDH__Epigallocatechin_gallate	-8.67769	400
Cytoskeleton_MicrotubuleAssociated_Nocodazole	-8.70245	401
Autophagy_ER_stress_DUB_Spautin_1	-8.73292	402
MAPK_MEK_TAK733	-8.74915	403
Hormone_COX2_Sulindac	-8.82541	404
Lipid_ALOX5_CJ_13610	-8.84637	405
AMPK_AMPK_Dorsomorphin	-8.87736	406
DNADamage_ATMATR_KU60019	-8.91331	407
Glutaminolysis_GLS_968	-9.03866	408
PI3KAktmTOR_GSK3_CHIR99021	-9.23117	409
Metabolite_transport_Serotonin_Fluoxetine	-9.28923	410
DNADamage_Topoisomerase_Voreloxin	-9.28962	411
MAPK_Raf_AZ628	-9.32568	412
Redox_homeostasis_GSH_Dimethyl_fumarate	-9.32617	413
Metabolism_HMGCoAReductase_Simvastatin	-9.33977	414
DNADamage_DNARNASynthesis_Bendamustine_HCL	-9.44676	415
Proteotoxic_Proteasome_PI1840	-9.47727	416
Nucleotide_Metabolism_Cytidine_Zalcitabine	-9.62007	417
Wnt_Wntbetacatenin_IWP2	-9.69496	418
Others_S1PReceptor_Fingolimod	-9.71823	419
PI3KAktmTOR_PI3K_ZSTK474	-9.72176	420
Proteotoxic_HSP90_HSP990	-9.78782	421
PI3KAktmTOR_PI3K_VS5584	-9.8355	422
Epigenetics_BRD4_CPI203	-9.89518	423
Amino_Acid_Transaminases_Aminooxyacetate	-9.94448	424
CellCycle_CDK_SNS032	-10	425
Proteotoxic_HSP90_Elesclomol	-10.0416	426
ProteinTyrosineKinase_VEGFR_PDGFR_FGFR_BIBF1120	-10.0872	427
ProteinTyrosineKinase_HER2_EGFR_Afatinib	-10.1915	428
ProteinTyrosineKinase_EGFR_Pelitinib	-10.2967	429
Metabolism_SGLT_Canagliflozin	-10.2998	430
Others_S1PReceptor_PF543	-10.4074	431
DNADamage_Topoisomerase_Idarubicin_HCl	-10.4575	432
ProteinTyrosineKinase_EGFR_HER2_Lapatinib_Ditosylate	-10.5132	433
Glucose_Metabolism_Glucosidase_Castanospermine	-10.5977	434
DNADamage_DNARNASynthesis_Bleomycin_sulfate	-10.6583	435
PI3KAktmTOR_PI3K_YM201636	-10.6714	436
Cytoskeleton_MicrotubuleAssociated_ABT751	-10.8031	437
Redox_homeostasis_NOS_Diphenyleneiodonium_chloride	-10.8427	438
Proteotoxic_HSP90_VER50589	-10.9056	439
NAD_Metabolism_NAMPT_GPP_78	-10.9284	440
ProteinTyrosineKinase_VEGFR_PDGFR_cKit_Sunitinib_Malate	-10.9647	441
Epigenetics_HDAC_Trichostatin_A	-11.0036	442
Epigenetics_HDAC_SB939	-11.0792	443
DNADamage_DNARNASynthesis_Adrucil	-11.1869	444
Apoptosis_Bcl2_ABT737	-11.2346	445
DNADamage_DNARNASynthesis_Mercaptopurine	-11.2552	446
Lipid_FAS_Cerulenin	-11.3624	447
Lipid_SQLE_Butenafine	-11.4415	448
Nucleotide_Metabolism_Purine_6_Thioguanine	-11.5209	449
ProteinTyrosineKinase_IGF1R_Linsitinib	-11.5806	450
Glycolysis_G6PD_6_Aminonicotinamide	-11.6082	451
ProteinTyrosineKinase_cMet_PF04217903	-11.6656	452
Lipid_CPT1_Etomoxir	-11.711	453
EndocrinHormone_GlucocorticoidRecept_Betapar	-11.746	454
CellCycle_Chk_LY2603618	-11.8776	455
Lipid_SphK_SKI_II	-11.9175	456
DNADamage_DNARNASynthesis_Ifosfamide	-11.9686	457
DNADamage_DNARNASynthesis_Oxaliplatin	-11.9772	458
ProteinTyrosineKinase_VEGFR_E7080	-12.1438	459
Mitochondria_SIRT1_Resveratrol	-12.2204	460
MAPK_JNK_JNKIN8	-12.2207	461
Lipid_FABP4_BMS_309403	-12.2485	462
Metabolism_PFKFB_PFK15	-12.2679	463
Proteotoxic_Proteasome_MLN9708	-12.302	464
Nucleotide_Metabolism_Purine_Allopurinol	-12.3042	465
Hormone_COX2_Celecoxib	-12.4064	466
PI3KAktmTOR_Akt_MK2206_2HCl	-12.4661	467
Others_SubstanceP_Aprepitant	-12.5063	468
Cytoskeleton_Kinesin_SB_743921	-12.5091	469
Apoptosis_Bcl2_TW37	-12.5127	470
CellCycle_AuroraKinase_JAK_BcrAbl_AT9283	-12.5984	471
Others_RetinoidReceptor_Tretinoin	-12.6172	472
Others_CalciumChannel_Ranolazine	-12.6645	473
ProteinTyrosineKinase_cMet_PHA665752	-12.8829	474
Others_Urotoxic_Dimesna	-12.9393	475
DNADamage_Topoisomerase_Mitoxantrone	-12.9771	476
Hypoxia_CAII_Dorzolamide	-13.2161	477
ProteinTyrosineKinase_VEGFR_EGFR_HER2_AEE788	-13.2798	478
CellCycle_PLK_BI_2536	-13.2983	479
CellCycle_AuroraKinase_VEGFR_CYC116	-13.3102	480
Others_TACE_TAPI1	-13.3121	481
CellCycle_CDK_PHA793887	-13.3524	482
DNADamage_Akt_Triciribine	-13.4159	483
Metabolism_FAAH_PF3845	-13.7993	484
PI3KAktmTOR_mTOR_AZD8055	-14.009	485
Metabolism_DNARNASynthesis_Mitoxantrone_HCl	-14.0438	486
Metabolism_SGLT_Dapagliflozin	-14.1527	487
DNADamage_ATMATR_KU55933	-14.163	488
ProteinTyrosineKinase_cKit_PDGFR_VEGFR_Axitinib	-14.2315	489
Metabolism_CETP_Dalcetrapib	-14.3229	490
Proteotoxic_HSP70_Triptolide	-14.5026	491
Epigenetics_HDAC_Romidepsin	-14.5555	492
DNADamage_PARP_Rucaparib	-15.3441	493
MAPK_JNK_JNK_Inhibitor_IX	-15.5165	494
DNADamage_DNAPK_NU7441	-15.5172	495
ProteinTyrosineKinase_Src_KX2391	-15.5405	496
Others_FXR_WAY362450	-15.7697	497
PI3KAktmTOR_Akt_GSK690693	-15.8704	498
DNADamage_DNARNASynthesis_Lomustine	-16	499
EndocrinHormone_AndrogenReceptor_MDV3100	-16.0844	500
Wnt_Smoothened_LDE225	-16.1715	501
Wnt_Wntbetacatenin_PPAR_FH535	-16.1803	502
EndocrinHormone_Aromatase_Aminoglutethimide	-16.252	503
Apoptosis_Bcl2_Obatoclax_mesylate	-16.3414	504
Nucleotide_Metabolism_Purine_6_Mercaptopurine	-16.3578	505
Others_DNARNASynthesis_Streptozotocin	-16.3934	506
PI3KAktmTOR_PI3K_PIK75	-16.4103	507
CellCycle_AuroraKinase_AMG_900	-16.4683	508
Positive_Control_DNA_synthesis_Actinomycin_D	-16.6584	509
Proteotoxic_HSP90_17AAG	-16.7914	510
Mitochondria_Protein_synthesis_Chloramphenicol	-16.943	511
MAPK_p38MAPK_SB_203580	-17.3247	512
ProteinTyrosineKinase_BcrAbl_Nilotinib	-17.34	513
DNADamage_Topoisomerase_Topotecan_HCl	-17.3573	514
ProteinTyrosineKinase_VEGFR_Cediranib	-17.5839	515
Metabolism_DNARNASynthesis_Mycophenolate_mofetil	-17.6011	516
Mitochondria_Unknown_Betulinic_acid	-17.8237	517
MAPK_p38MAPK_LY2228820	-17.9641	518
ProteinTyrosineKinase_IGF1R_GSK1904529A	-18.3852	519
Others_Telomerase_BIBR_1532	-19.1795	520
ProteinTyrosineKinase_cMet_SGX523	-19.5018	521
Epigenetics_DNMT_Decitabine	-20.0066	522
Hypoxia_HIF1A_Digitoxin	-20.2655	523
EndocrinHormone_EstroprogestRecept_Estrone	-20.3294	524
Others_HDAC_Valproic_acid_sodium_salt	-20.3465	525
Autophagy_ER_stress_p97_ATPase_Eeyarestatin_I	-20.7587	526
Others_BMI1_PTC209_HBr	-20.8424	527
EndocrinHormone_Aromatase_Anastrozole	-20.9658	528
MAPK_ERK_XMD892	-21.3401	529
Proteotoxic_HSP90_Geldanamycin	-21.3876	530
PI3KAktmTOR_PI3K_PIK93	-21.702	531
DNADamage_DNARNASynthesis_Cisplatin	-21.9077	532
ProteinTyrosineKinase_FLT3_PDGFR_cKit_VEGFR_Dovitinib	-22.0088	533
Nucleotide_Metabolism_DHODH_Leflunomide	-22.1412	534
Cytoskeleton_PAK_PF3758309	-22.2553	535
Mitochondria_Uncoupler_CCCP	-22.7602	536
PI3KAktmTOR_mTOR_Everolimus	-23.2628	537
ProteinTyrosineKinase_BcrAbl_VEGFR_FGFR_PDGFR_Ponatinib	-23.3668	538
Metabolism_Ftase_Tipifarnib	-23.584	539
Redox_homeostasis_GGT_Azaserine	-24.3812	540
ProteinTyrosineKinase_PDGFR_cKit_VEGFR_Tivozanib	-24.9383	541
Cytoskeleton_MicrotubuleAssociated_Vinblastine	-25.0351	542
DNADamage_Topoisomerase_Doxorubicin	-25.3602	543
CellCycle_AuroraKinase_SNS314_Mesylate	-25.4113	544
ProteinTyrosineKinase_BcrAbl_Src_Saracatinib	-26.4553	545
Cytoskeleton_MicrotubuleAssociated_Epothilone_A	-26.5828	546
PI3KAktmTOR_mTOR_Rapamycin	-26.5928	547
Epigenetics_HDAC_JNJ26481585	-26.6508	548
Positive_Control_DNA_synthesis_Taxol	-26.7402	549
CellCycle_AuroraKinase_FLT3_VEGFR_ENMD2076	-26.9613	550
EndocrinHormone_EstroprogestRecept_Fulvestrant	-27.8039	551
Cytoskeleton_Kinesin_Ispinesib	-28.1212	552
NAD_Metabolism_NAMPT_FK_866	-28.3732	553
ProteinTyrosineKinase_EGFR_HER2_BMS599626	-29.8836	554
EndocrinHormone_AndrogenReceptor_Andarine	-31.0037	555
TGFbetaSmad_PKC_Enzastaurin	-31.2159	556
Others_VHL_STF62247	-31.3613	557
Cytoskeleton_MicrotubuleAssociated_Vincristine	-31.4741	558
EndocrinHormone_AndrogenReceptor_Bicalutamide	-31.5324	559
Cytoskeleton_MicrotubuleAssociated_Docetaxel	-31.6305	560
Epigenetics_HDAC_PCI24781	-31.6859	561
DNADamage_Topoisomerase_Epirubicin_HCl	-32.4305	562
Cytoskeleton_MicrotubuleAssociated_Paclitaxel	-32.7122	563
MAPK_MEK_CI1040	-33.8599	564
Cytoskeleton_ROCK_Y27632_2HCl	-34.4203	565
DNADamage_Topoisomerase_Etoposide	-36.8101	566
MAPK_Raf_Sorafenib	-36.9139	567
CellCycle_AuroraKinase_MLN8237	-37.4157	568
Proteotoxic_HSP90_AUY922	-38.3667	569
Others_ALDH_Disulfiram	-38.9815	570
Proteotoxic_Proteasome_Bortezomib	-41.8659	571
Cytoskeleton_MicrotubuleAssociated_Vinorelbine_Tartrate	-43.9074	572
Cytoskeleton_MicrotubuleAssociated_Epothilone_B	-45.5993	573
Epigenetics_HDAC_Entinostat	-48.6769	574
PI3KAktmTOR_mTOR_Deforolimus	-54.3545	575
Proteotoxic_HSP90_17DMAG_HCl	-60.3166	576
DNADamage_DNARNASynthesis_Floxuridine	-62.0199	577
ProteinTyrosineKinase_cKit_FLT3_Raf_OSI930	-64.6217	578
